# Coordinated regulation of osmotic imbalance by c-di-AMP shapes ß-lactam tolerance in Group B *Streptococcus*

**DOI:** 10.1101/2024.03.27.586946

**Authors:** Terry Brissac, Cécile Guyonnet, Aymane Sadouni, Ariadna Hernandez Montoya, Elise Jacquemet, Rachel Legendre, Odile Sismeiro, Patrick Trieu-Cuot, Philippe Lanotte, Asmaa Tazi, Arnaud Firon

## Abstract

*Streptococcus agalactiae* is among the few pathogens that have not developed resistance to ß-lactam antibiotics despite decades of clinical use. The molecular basis of this long-lasting susceptibility has not been investigated, and it is not known whether specific mechanisms constrain the emergence of resistance. In this study, we report the conserved role of the signaling nucleotide cyclic-di-AMP in susceptibility to ß-lactams, demonstrating that inactivation of the phosphodiesterase GdpP in *S. agalactiae* confers ß-lactam tolerance. Characterization of the c-di-AMP signaling pathway reveals antagonistic regulation by the transcriptional factor BusR, which is activated by c-di-AMP and negatively regulates ß-lactam susceptibility through the BusAB transporter and AmaP/Asp23 cell envelope stress complex. Furthermore, we show that the simultaneous inhibition of osmolyte transporters activity and transcription by c-di-AMP has an additive effect, sustaining ß-lactam tolerance. Finally, we expanded the analysis of ß-lactam tolerance using random transposon mutagenesis, uncovering a convergent pattern of mutations involving the KhpAB small RNA chaperone and the S protein immunomodulator. Overall, our results demonstrate that c-di-AMP acts as a turgor pressure rheostat, coordinating an integrated response to cell wall weakening due to ß-lactam activity, and identify mechanisms that may foster antibiotic resistance in *S. agalactiae*.
