## Supplemental Tables S1 to S4 for "Coordinated regulation of osmotic imbalance by c-di-AMP shapes ß-lactam tolerance in Group B *Streptococcus*": Supp Table S2.xlsx

### Sheet: S2 Legends
Supplementary Table S2: Strains used in this study and genome sequencing
Table S2A. Strain list with summary of sequenced genomes.
Table S2B. NEM316 WT polymorphisms
Table S2C. Unique polymorphisms in GBS mutants

### Sheet: S2A - Summary
Table S2A. Strain list with summary of sequenced genomes.
Lab collection	Genotype	Mean coverage	Parental SNP profile	Unique SNP	Reference
NEM316 background (NCBI RefSeq NC_004368 )
3525	WT	72	profile 1 = 14 SNP vs RefSeq		Glaser P, et al. Mol Microbiol 2002; 45(6):1499-513.
3691	∆gdpP	78	profile 2 = 8 SNP vs RefSeq (5 common with profile 1)	4	Devaux L, et al. PLoS Genet. 2018;14(4):e1007342.
5380	∆gdpP ∆busR	77	∆gdpP parental (3691)	0
6205	∆gdpP-2	267	profile 1	0
3771	GdpP D419A	67	profile 1	2
5377	∆busR	102	profile 1	0
6097	∆busR ∆busB	79	profile 1	1
6105	∆busR ∆amaP-operon	67	profile 1	0
6148	∆busR ∆pepY2	371	profile 1	4
6146	∆pepY2	363	profile 1	3
6094	∆amaP-operon	67	profile 1	0
4731	∆busA	66	profile 1	2	Devaux L, et al. PLoS Genet. 2018;14(4):e1007342.
6195	∆busB	273	profile 1	0
4196	∆ktrA	110	profile 1	1	Covaleda-Cortes G, et al. FEBS J. 2023;290(11):2968-92.
5038	∆trkA	69	profile 1	1	Covaleda-Cortes G, et al. FEBS J. 2023;290(11):2968-92.
6119	opuCA::TnE	88	profile 2	0	Firon A, et al. PLoS Pathog. 2013;9(2):e1003179.
6191	∆opu-operon	249	profile 1	0
4396	∆cbpB	76	profile 1	0	Covaleda-Cortes G, et al. FEBS J. 2023;290(11):2968-92.
4398	∆eriC	92	profile 1	0
6188	∆trkA ∆ktrA	259	∆trkA parental (5038)	0
6190	∆trkA ∆busB	540	∆trkA parental (5038)	2
6198	∆busA ∆opu-operon	221	∆busA parental (4731)	0
BM110 background (NCBI RefSeq NZ_LT714196)
4837	WT	230	profile RefSeq		Da Cunha V, et al. Nat Commun 2014;5:4544
5234	∆gdpP	89	profile RefSeq	2
5355	∆busR	106	profile RefSeq	1
5390	∆gdpP ∆busR	129	∆gdp parental (5234)	1

### Sheet: S2B - NEM316 WT SNP
Table S2B. NEM316 WT polymorphisms
Polymorphisms compared to NCBI RefSeq NC_004368.
Orange shading = Common SNP between laboratory NEM316 WT strains.
NEM316 WT profiles	Polymorphism Type	Change	Minimum	Maximum	Coverage	Variant Frequency	Variant P-Value	Codon Change	Amino Acid Change	CDS Position	CDS Codon Number	Protein Effect	locus_tag	protein_id	product
profile 1 - SNP1	SNP (transition)	A -> G	55991	55991	68	98.5%	2.7E-213	GAC -> GGC	D -> G	191	64	Substitution	GBS_RS00370	WP_000573442.1	alpha/beta fold hydrolase
profile 1 - SNP2	SNP (transition)	C -> T	209984	209984	80	100.0%	1.0E-272					Intergenic
profile 1 - SNP3	SNP (transition)	C -> T	280339	280339	85	100.0%	1.0E-289	ACA -> ATA	T -> I	260	87	Substitution	GBS_RS01690	WP_000093527.1	glycerol kinase GlpK
profile 1 - SNP4	SNP (transition)	A -> G	482742	482742	77	100.0%	2.0E-239	GAT -> GGT	D -> G	488	163	Substitution	GBS_RS02715	WP_001192438.1	class 1b ribonucleoside-diphosphate reductase subunit beta
profile 1 - SNP5	SNP (transition)	T -> C	562899	562899	77	100.0%	4.0E-247					Intergenic
profile 1 - SNP6	SNP (transversion)	A -> C	590657	590657	64	100.0%	4.0E-199	AGA -> AGC	R -> S	807	269	Substitution	GBS_RS03280	WP_000236201.1	permease-like cell division protein FtsX
profile 1 - SNP7	SNP (transition)	A -> G	1137344	1137344	80	100.0%	1.0E-264	ATT -> ATC		57	19	None	GBS_RS05830	WP_000845316.1	formate--tetrahydrofolate ligase
profile 1 - SNP8	SNP (transition)	A -> G	1283849	1283849	55	100.0%	3.2E-182	TCA -> CCA	S -> P	673	225	Substitution	GBS_RS06600	WP_001033074.1	capsular polysaccharide biosynthesis protein CpsC
profile 1 - SNP9	Insertion	+ T	1313730	1313729	59	96.6%	8.6E-163			813	271	Frame Shift	GBS_RS06735	WP_011074736.1	glucose-1-phosphate thymidylyltransferase RfbA
profile 1 - SNP10	Insertion (tandem repeat)	(T)3 -> (T)4	1363941	1363940	78	92.3%	4.0E-201					Intergenic
profile 1 - SNP11	SNP (transversion)	A -> C	1726320	1726320	57	100.0%	1.6E-194	CTT -> CGT	L -> R	314	105	Substitution	GBS_RS08730	WP_000244013.1	ribosome biogenesis GTPase Der
profile 1 - SNP12	Deletion (tandem repeat)	(AT)3 -> (AT)2	1741405	1741406	60 -> 62	95.2% -> 98.3%	7.4E-132					Intergenic
profile 1 - SNP13	SNP (transition)	A -> G	1786547	1786547	59	100.0%	2.0E-195	AAT -> AAC		66	22	None	GBS_RS09040	WP_000635015.1	holo-ACP synthase
profile 1 - SNP14	SNP (transversion)	T -> A	1839016	1839016	66	100.0%	6.3E-212	GAA -> GAT	E -> D	1077	359	Substitution	GBS_RS09285	WP_000389619.1	MFS transporter
profile 2 - SNP1	SNP (transversion)	T -> A	30896	30896	165	100.0%	0.0	CTT -> CAT	L -> H	455	152	Substitution	GBS_RS00255	WP_000122450.1	ribose-phosphate diphosphokinase
profile 2 - SNP2	SNP (transition)	C -> T	209984	209984	155	100.0%	0.0					Intergenic
profile 2 - SNP3	SNP (transition)	A -> G	854470	854470	102	99.0%	0.0	GAA -> GAG		1083	361	None	GBS_RS04545	WP_000661545.1	alanine--tRNA ligase
profile 2 - SNP4	Insertion	+ T	1313730	1313729	91	94.5%	2.9E-225			813	271	Frame Shift	GBS_RS06735	WP_011074736.1	glucose-1-phosphate thymidylyltransferase RfbA
profile 2 - SNP5	Insertion (tandem repeat)	(T)3 -> (T)4	1363941	1363940	147	93.9%	0.0					Intergenic
profile 2 - SNP6	Deletion (tandem repeat)	(AT)3 -> (AT)2	1741405	1741406	104 -> 105	98.1% -> 99.0%	6.8E-234					Intergenic
profile 2 - SNP7	SNP (transversion)	T -> A	1839016	1839016	136	100.0%	0.0	GAA -> GAT	E -> D	1077	359	Substitution	GBS_RS09285	WP_000389619.1	MFS transporter
profile 2 - SNP8	SNP (transversion)	T -> A	2129967	2129967	128	100.0%	0.0	AAG -> ATG	K -> M	11	4	Substitution	GBS_RS10675	WP_001060644.1	arginine repressor

### Sheet: S2C - Unique SNP
Table S2C. Unique polymorphisms in GBS mutants
Lab collection	Genotype	Polymorphism Type	Change	Minimum	Maximum	Coverage	Variant Frequency	Variant P-Value	Protein Effect	Amino Acid Change	locus_tag	protein_id	product	Note
NEM316 background (NCBI RefSeq NC_004368 )
3691	∆gdpP	SNP (transition)	A -> G	1762345	1762345	72	98.6%	3.6E-233	None		GBS_RS08935	WP_000391744.1	ribosome biogenesis GTPase YqeH
		SNP (transition)	A -> G	1839750	1839750	80	98.8%	2.0E-267	Substitution	S -> P	GBS_RS09285	WP_000389619.1	MFS transporter
		SNP (transition)	A -> G	1917835	1917835	77	100.0%	4.0E-247	Substitution	I -> T	GBS_RS09665	WP_001049921.1	PTS sugar transporter subunit IIA
		SNP (transition)	T -> C	2159237	2159237	76	100.0%	4.0E-259	Substitution	I -> T	GBS_RS10830	WP_000675241.1	DNA-binding domain-containing protein, YcbB-domain
3771	GdpP D419A	SNP (transition)	C -> T	505228	505228	43	100.0%	3.2E-151	Substitution	P -> L	GBS_RS02840	WP_000159544.1	LPXTG cell wall anchor domain-containing protein
		Deletion	-AAC	1597835	1597837	63	88.3%	2.8E-48	Deletion	N ->	GBS_RS08045	WP_000681005.1	ABC transporter substrate-binding protein/permease
6097	∆busR ∆busB	SNP (transversion)	A -> C	1775622	1775622	78	98.7%	1.2E-260	Substitution	V -> G	GBS_RS08995	WP_000688108.1	pyridoxal phosphate-dependent aminotransferase
4196	∆ktrA	SNP (transversion)	A -> C	1729977	1729977	125	98.4%	0.0	Substitution	I -> M	GBS_RS08750	WP_000791109.1	ATP-binding protein, Histidine kinase CovS
5038	∆trkA	Deletion	-AATATCTCCAT	1699614	1699624	280	100.0%	0.0					partial repeat in 5' of GBS_RS08585 - APC family permease
6190	∆trkA ∆busB	SNP (transition)	G -> A	1599375	1599375	481	98.8%	0.0	Truncation		GBS_RS08045	WP_000681005.1	ABC transporter substrate-binding protein/permease
		Deletion	-TTAGTCTATTGTGTAAGCAATAGACTAAGGGTACCC	1371635	1371670	422	99.3%	0.0					∆36 bp repetition 5' GBS_RS06990 - Prophage Eco57I restriction-modification methylase
4731	∆busA	SNP (transition)	C -> T	79857	79857	62	98.4%	3.9E-194	Substitution	T -> I	GBS_RS00485	WP_000818141.1	50S ribosomal protein L22
		SNP (transition)	G -> A	1958858	1958858	58	100.0%	4.0E-192	Substitution	D -> N	GBS_RS09860	WP_000684791.1	5-dehydro-4-deoxy-D-glucuronate isomerase DhuI
6146	∆pepY2	SNP (transition)	C -> T	48341	48341	383	99.7%	0.0	Substitution	A -> V	GBS_RS00325	WP_000783419.1	LysM domain-containing protein	Putative compensatory mutation
		SNP (transition)	A -> G	653633	653633	373	99.7%	0.0	Substitution	N -> D	GBS_RS03595	WP_000090277.1	prealbumin-like fold domain-containing protein
		Deletion (tandem repeat)	(T)5 -> (T)4	1486781	1486781	316	100.0%	0.0	Frame Shift		GBS_RS07545	WP_000823056.1	bifunctional pyr operon transcriptional regulator/uracil phosphoribosyltransferase PyrR
6148	∆busR ∆pepY2	SNP (transition)	G -> A	859658	859658	311	100.0%	0.0	Substitution	T -> I	GBS_RS04575	WP_000042136.1	energy-coupled thiamine transporter ThiT
		SNP (transition)	C -> T	1245250	1245250	325	99.1%	0.0	Truncation		GBS_RS06400	WP_000053321.1	GlsB/YeaQ/YmgE family stress response membrane protein, amaP-operon	Putative compensatory mutation
		Deletion (IS-lmb)	∆11.4kb	1345486	1356944	0	100.0%	0.0	Deletion		GBS_RS06875-GBS_RS06915	WP_088203057.1 - WP_161517632.1	lmb locus between IS
		SNP (transversion)	T -> A	1345233	1345233	207	100.0%	7.9E-63	Substitution	V -> E	GBS_RS06875	WP_088203057.1	IS3-like element ISSag2 family transposase
BM110 background (NCBI RefSeq NZ_LT714196)
5234	∆gdpP	Deletion (tandem repeat)	(T)8 -> (T)7	1362477	1362477	76	86.8%	9.3E-154	Frame Shift		BQ8897_RS07205	WP_001261474.1	sugar transferase, srr2 operon
		SNP (transition)	G -> A	1522310	1522310	62	100.0%	2.5E-205	Substitution	P -> S	BQ8897_RS07950	WP_000231576.1	DNA translocase FtsK
5355	∆busR	SNP (transition)	A -> G	1168888	1168888	85	100.0%	1.0E-289	None		BQ8897_RS06265	WP_000431299.1	Asp23/Gls24 family envelope stress response protein, amaP-operon	SNP NEM316 (used for deletion vector)
5390	∆gdpP ∆busR	SNP (transition)	A -> G	1167703	1167703	95	98.9%	6.0E-309	Substitution	Y -> H	BQ8897_RS06255	WP_000348145.1	HAD-IIB family hydrolase
