## Supplemental Tables S1 to S4 for "Coordinated regulation of osmotic imbalance by c-di-AMP shapes ß-lactam tolerance in Group B *Streptococcus*": Supp Table S4.xlsx

### Sheet: Sup Table S4
Supplementary Table S4: Oligonucleotides and vectors used in this study
Oligonucleotide	Oligonucleotide Sequence (5’-3’)	Features
1626	cctgcaggtcgactctagaggatccTACGGTGCTTGAAGTTTCAGGTAGC	∆amaP-operon (gbs1208-1202 / GBS_RS06405- GBS_RS06375) - Gibson Bam
1133	GTAGTTTACTGAATTAAGATTCACTGATAAATACCTTTCTTCCTAAGTAC	∆amaP-operon
1134	GTACTTAGGAAGAAAGGTATTTATCAGTGAATCTTAATTCAGTAAACTAC	∆amaP-operon
1627	ACAGCTATGACATGATTACGAATTCAACTCTTCCATTTCTTGTTGCTGAG	∆amaP-operon - Gibson Eco
1136	GGTCAAGGAATGAGTCTTCAACAAG	amaP-operon 5' - discriminatory PCR for ∆ and Sanger sequencing
1137	CAAGGTGTTCAGAATCTTCACTGAC	amaP-operon 3' - discriminatory PCR for ∆ and Sanger sequencing
1675	cctgcaggtcgactctagaggatccACGAGATTGACGCAGAAGTAATAAC	∆pepY2 (gbs0687 / GBS_RS03850) - Gibson Bam
1676	TCATATGATCTCTAGAACGTTCAATCTTAATCATACAGCACCTTCTTTCT	∆pepY2
1677	AGAAAGAAGGTGCTGTATGATTAAGATTGAACGTTCTAGAGATCATATGA	∆pepY2
1678	ACAGCTATGACATGATTACGAATTCAGCGCTGGTATTACTTCGTTTACA	∆pepY2 - Gibson Eco
1679	TAAACGTCGGAGAAATGGTGAAATC	pepY2 5' - discriminatory PCR for ∆ and Sanger sequencing
1680	CGAATTTGTCAGAAATGTTCCAAATC	pepY2 3' - discriminatory PCR for ∆ and Sanger sequencing
1721	cctgcaggtcgactctagaggatccGCCAAGAACCTATCATCGAATATC	∆opu-operon (gbs0232-235 / GBS_RS01450-GBS_RS01465) _ Gibson Bam
1722	GATAATAGCACCACCATTTGTTGCTTCTCTAGTAATAGGATCCAGAGC	∆opu-operon
1723	GCTCTGGATCCTATTACTAGAGAAGCAACAAATGGTGGTGCTATTATC	∆opu-operon
1724	ACAGCTATGACATGATTACGAATTCAGTATTCAGTAGTTTGGGAGTCAT	∆opu-operon _ Gibson Eco
1725	AAAACAAATTTCAGACATGTTGCC	opu-operon 5' - discriminatory PCR for ∆ and Sanger sequencing
1726	CAGCTATCGGATCAATTATTGGAG	opu-operon 3' - discriminatory PCR for ∆ and Sanger sequencing
879	GAATTCGTAATCATGTCATAGCTGT	Inverse PCR for pG1 Gibson
880	GGATCCTCTAGAGTCGACCTGCAGG	Inverse PCR for pG1 Gibson
764	acatggatcCTATATGATTCAGGGAGATGCAGC	∆eriC (gbs1174 / GBS_RS06245) - BamHI
765	GATAGTATTTCCTGATACTACAGCCTCCTTTTCTTACAATTATTTTAAC	∆eriC
766	GTTAAAATAATTGTAAGAAAAGGAGGCTGTAGTATCAGGAAATACTATC	∆eriC
767	AACGAGAGAATTCGTGATCTGATTG	∆eriC - EcoRI
768	GGAGTTGGTTTAAATTCCTTGGGA	eriC 5' - discriminatory PCR for ∆ and Sanger sequencing
769	AAAATCGACATTTTGAGCTACTCC	eriC 3' - discriminatory PCR for ∆ and Sanger sequencing
525	actaggtacctatttctgaccgtttgaaag	gdpP_D419A - KpnI
526	agctgttttagaatgggccaccatgactaataaagaattttg	gdpP_D419A
527	ctttattagtcatggtggcccattctaaaacagctttaacctta	gdpP_D419A
528	tgatggatccttgtatcaagcatgataccag	gdpP_D419A - BamHI
320	CGATATTTAAAAAGCGTCAAATG	gdpP 5' - discriminatory PCR for ∆ and Sanger sequencing
321	CTCACCATAATCAGTTTCTCTGG	gdpP 3' - discriminatory PCR for ∆ and Sanger sequencing
756	TAGAATCAGTAGACGGACTCTTGG	busR 5' - discriminatory PCR for ∆ and Sanger sequencing
757	ACACGTAAATTAGCGTAAGGAGTC	busR 3' - discriminatory PCR for ∆ and Sanger sequencing
640	AGACCCATTAATTCGTCGTGAAATG	busB 5' - discriminatory PCR for ∆ and Sanger sequencing
641	AATGAGGCTACACAATTAACTGCTG	busB 3' - discriminatory PCR for ∆ and Sanger sequencing
705	ACTAACAGGAACTTTGCTTTCTTG	ktrA 5' - discriminatory PCR for ∆ and Sanger sequencing
706	TGACTTTAGTTGTTGTATTCGCTG	ktrA 3' - discriminatory PCR for ∆ and Sanger sequencing
801	ATTACGAATTCTGCTAACAGGTTGGaTGATAAGTCCCCGGTCTGTGTACTTCAG	Himar MmeI 5' - EcoRI
802	TTAAGGATCCCATAACAGGTTGGaTGATAAGTCCCCGGTCTAACGAGAATTGGAC	Himar MmeI 3' - BamHI
787	atcaggatcctaatggtaccgctcgacgcaaaagctcatacggtc	C9 transposase - PgyrA - 5' BamHI-KpnI
785	acatctgcaGCAAAAAAACTTTGAGCAAATTGCTCAAAGTTTTTttattcaacatagttcccttcaagag	C9 transposase with transcriptional terminator - 3' PstI
Vectors	Construction	Features
pG_∆gdpP	Devaux L, et al. PLoS Genet. 2018;14(4):e1007342.	Vector for gdpP deletion (gbs2100 / GBS_RS10895)
pG_∆busR	Devaux L, et al. PLoS Genet. 2018;14(4):e1007342.	Vector for busR deletion (gbs1201 / GBS_RS06370)
pG_∆busB	Devaux L, et al. PLoS Genet. 2018;14(4):e1007342.	Vector for busB deletion (gbs1838 / GBS_RS09585)
pG_∆ktrA	Covaleda-Cortes G, et al. FEBS J. 2023;290(11):2968-92.	Vector for ktrA deletion (gbs1678 / GBS_RS08785)
pTCV-gdpP	Devaux L, et al. PLoS Genet. 2018;14(4):e1007342.	Vector for gdpP complementation
pG_∆amaP-operon	PCR1 = Matrix gDNA NEM316, primers 1626+1133 (5' homologous region) PCR2 = Matrix gDNA NEM316, primers 1134+1627 (3' homologous region) Overlap PCR3 = matrix PCR1+PCR2, primers 1626+1627 (deletion cassette) iPCR = matrix pG1, primers 879+880 (vector) Gibson assembly = PCR3 + iPCR pG1 Discriminatory PCR = primers 1136+1137 (mutant screening and sequencing validation)	Vector for amaP operon deletion (gbs1208-1202 / GBS_RS06405- GBS_RS06375)
pG_∆pepY2	PCR1 = Matrix gDNA NEM316, primers 1675+1676 (5' homologous region) PCR2 = Matrix gDNA NEM316, primers 1677+1678 (3' homologous region) Overlap PCR3 = matrix PCR1+PCR2, primers 1675+1678 (deletion cassette) iPCR = matrix pG1, primers 879+880 (vector) Gibson assembly = PCR3 + iPCR pG1 Discriminatory PCR = primers 1679+1680 (mutant screening and sequencing validation)	Vector for pepY2 operon deletion (gbs0687 / GBS_RS03850)
pG_∆opu-operon	PCR1 = Matrix gDNA NEM316, primers 1721+1722 (5' homologous region) PCR2 = Matrix gDNA NEM316, primers 1723+1724 (3' homologous region) Overlap PCR3 = matrix PCR1+PCR2, primers 1721+1724 (deletion cassette) iPCR = matrix pG1, primers 879+880 (vector) Gibson assembly = PCR3 + iPCR pG1 Discriminatory PCR = primers 1725+1726 (mutant screening and sequencing validation)	Vector for opu operon deletion (gbs0232-235 / GBS_RS01450-GBS_RS01465)
pG_eriC	PCR1 = Matrix gDNA NEM316, primers 764+765 (5' homologous region) PCR2 = Matrix gDNA NEM316, primers 766+767 (3' homologous region) Overlap PCR3 = matrix PCR1+PCR2, primers 764+767 (substitution cassette) Cloning of digested PCR3 (BamHI-EcoRI) in pG1 Discriminatory PCR = primers 768+769 (mutant screening and sequencing validation)	Vector for eriC deletion (gbs1174 / GBS_RS06245)
pG_gdpP D419A	PCR1 = Matrix gDNA NEM316, primers 525+526 (5' homologous region) PCR2 = Matrix gDNA NEM316, primers 527+528 (3' homologous region) Overlap PCR3 = matrix PCR1+PCR2, primers 525+528 (substitution cassette) Cloning of digested PCR3 (KpnI-BamHI) in pG1	Vector for gdpP chromosomal substitution
pG-TnK	PCR1 = Matrix vector pTCV, primers 801+802 (Himar-kanamycine) Cloning of digested PCR1 (EcoRI-BamHI) in pG1 PCR2 = Matrix vector pCAM45, primers 785+787 (C9 transposase with PgyrA promoter and transcriptional terminator) Cloning of digested PCR (BamHI-PstI) in pG1-PCR1	Vector for random transposon mutagenesis
